# A putative origin of insect chemosensory receptors in the last common eukaryotic ancestor

**DOI:** 10.1101/2020.08.24.264408

**Authors:** Richard Benton, Christophe Dessimoz, David Moi

## Abstract

The insect chemosensory repertoires of Gustatory Receptors (GRs) and Odorant Receptors (ORs) together represent one of the largest families of ligand-gated ion channels. Previous analyses have identified homologous “Gustatory Receptor-Like (GRL)” proteins across Animalia, but the evolutionary origin of this novel class of ion channels is unknown. We describe a survey of unicellular eukaryotic genomes for GRLs, identifying several candidates in fungi, protists and algae that contain many structural features characteristic of animal GRLs. The existence of these proteins in unicellular eukaryotes, together with *ab initio* protein structure predictions, supports homology between GRLs and a large family of uncharacterised plant proteins containing the DUF3537 domain. Together, this evidence suggests an origin of this protein family in the last common eukaryotic ancestor.
