## Supplementary material for "A putative origin of insect chemosensory receptors in the last common eukaryotic ancestor": Data S2: reliability.txt

11	100.00
12	100.00
13	100.00
14	100.00
15	100.00
16	100.00
17	100.00
18	100.00
19	100.00
20	100.00
21	100.00
22	100.00
23	100.00
24	100.00
25	100.00
26	100.00
27	100.00
28	100.00
29	100.00
30	100.00
31	100.00
32	100.00
33	100.00
34	100.00
35	100.00
36	100.00
37	100.00
38	100.00
39	100.00
40	100.00
41	100.00
42	100.00
43	100.00
44	100.00
45	100.00
46	100.00
47	100.00
48	100.00
49	100.00
50	100.00
51	100.00
52	100.00
53	100.00
54	100.00
55	100.00
56	100.00
57	100.00
58	100.00
59	100.00
60	100.00
61	100.00
62	100.00
63	100.00
64	100.00
65	100.00
66	100.00
67	100.00
68	100.00
69	100.00
70	100.00
71	100.00
72	100.00
73	100.00
74	100.00
75	100.00
76	100.00
77	100.00
78	100.00
79	100.00
80	100.00
81	100.00
82	100.00
83	100.00
84	100.00
85	100.00
86	100.00
87	100.00
88	100.00
89	100.00
90	100.00
91	100.00
92	100.00
93	100.00
94	100.00
95	100.00
96	100.00
97	100.00
98	100.00
99	100.00
100	100.00
101	99.05
102	98.10
103	97.14
104	97.14
105	97.14
106	97.14
107	97.14
108	97.14
109	97.14
110	97.14
111	97.14
112	97.14
113	97.14
114	97.14
115	97.14
116	97.14
117	97.14
118	97.14
119	97.14
120	97.14
121	97.14
122	95.24
123	93.33
124	93.33
125	93.33
126	93.33
127	93.33
128	93.33
129	93.33
130	93.33
131	93.33
132	93.33
133	93.33
134	93.33
135	93.33
136	93.33
137	93.33
138	93.33
139	93.33
140	93.33
141	93.33
142	93.33
143	96.19
144	99.05
145	100.00
146	100.00
147	100.00
148	100.00
149	100.00
150	98.10
151	97.14
152	97.14
153	97.14
154	97.14
155	97.14
156	97.14
157	97.14
158	97.14
159	97.14
160	97.14
161	97.14
162	97.14
163	97.14
164	97.14
165	97.14
166	97.14
167	97.14
168	97.14
169	97.14
170	97.14
171	98.10
172	98.10
173	98.10
174	98.10
175	98.10
176	98.10
177	98.10
178	98.10
179	98.10
180	98.10
181	98.10
182	98.10
183	98.10
184	98.10
185	98.10
186	98.10
187	98.10
188	98.10
189	98.10
190	98.10
191	98.10
192	99.05
193	100.00
194	100.00
195	100.00
196	100.00
197	100.00
198	100.00
199	100.00
200	100.00
201	100.00
202	100.00
203	100.00
204	99.05
205	98.10
206	97.14
207	96.19
208	96.19
209	96.19
210	96.19
211	96.19
212	96.19
213	96.19
214	96.19
215	96.19
216	96.19
217	96.19
218	96.19
219	96.19
220	96.19
221	96.19
222	96.19
223	96.19
224	96.19
225	96.19
226	96.19
227	95.24
228	94.29
229	94.29
230	94.29
231	94.29
232	94.29
233	94.29
234	94.29
235	94.29
236	94.29
237	94.29
238	94.29
239	94.29
240	94.29
241	94.29
242	94.29
243	94.29
244	94.29
245	94.29
246	95.24
247	96.19
248	98.10
249	100.00
250	100.00
251	100.00
252	100.00
253	100.00
254	100.00
255	100.00
256	100.00
257	100.00
258	100.00
259	100.00
260	100.00
261	100.00
262	100.00
263	100.00
264	100.00
265	100.00
266	100.00
267	100.00
268	100.00
269	100.00
270	100.00
271	100.00
272	100.00
273	98.10
274	96.19
275	96.19
276	96.19
277	96.19
278	96.19
279	96.19
280	96.19
281	96.19
282	96.19
283	96.19
284	96.19
285	96.19
286	96.19
287	96.19
288	96.19
289	96.19
290	96.19
291	96.19
292	96.19
293	94.29
294	94.29
295	94.29
296	94.29
297	94.29
298	94.29
299	94.29
300	94.29
301	94.29
302	94.29
303	94.29
304	94.29
305	94.29
306	94.29
307	94.29
308	94.29
309	94.29
310	94.29
311	93.33
312	92.38
313	91.43
314	91.43
315	91.43
316	93.33
317	93.33
318	93.33
319	93.33
320	93.33
321	93.33
322	93.33
323	93.33
324	93.33
325	93.33
326	93.33
327	93.33
328	93.33
329	93.33
330	93.33
331	93.33
332	94.29
333	95.24
334	96.19
335	98.10
336	98.10
337	98.10
338	98.10
339	98.10
340	98.10
341	98.10
342	98.10
343	98.10
344	98.10
345	98.10
346	98.10
347	98.10
348	98.10
349	98.10
350	98.10
351	98.10
352	98.10
353	98.10
354	98.10
355	98.10
356	98.10
357	100.00
358	100.00
359	100.00
360	100.00
361	100.00
362	100.00
363	100.00
364	100.00
365	100.00
366	100.00
367	100.00
368	100.00
369	100.00
370	100.00
371	100.00
372	100.00
373	100.00
374	100.00
375	100.00
376	100.00
377	100.00
378	100.00
379	100.00
380	100.00
381	100.00
382	100.00
383	100.00
384	100.00
385	98.10
386	96.19
387	94.29
388	92.38
389	90.48
390	88.57
391	86.67
392	84.76
393	84.76
394	84.76
395	84.76
396	84.76
397	84.76
398	84.76
399	84.76
400	84.76
401	84.76
402	84.76
403	84.76
404	84.76
405	84.76
406	83.81
407	82.86
408	82.86
409	82.86
410	83.81
411	84.76
412	85.71
413	86.67
414	86.67
