## Supplementary material for "A putative origin of insect chemosensory receptors in the last common eukaryotic ancestor": Data S2: reliability.txt

11	100.00
12	100.00
13	100.00
14	100.00
15	100.00
16	100.00
17	100.00
18	100.00
19	100.00
20	100.00
21	100.00
22	100.00
23	100.00
24	100.00
25	100.00
26	100.00
27	100.00
28	100.00
29	100.00
30	100.00
31	100.00
32	100.00
33	100.00
34	100.00
35	100.00
36	100.00
37	100.00
38	100.00
39	100.00
40	100.00
41	100.00
42	100.00
43	100.00
44	100.00
45	100.00
46	100.00
47	100.00
48	100.00
49	100.00
50	100.00
51	100.00
52	100.00
53	100.00
54	100.00
55	100.00
56	100.00
57	100.00
58	100.00
59	100.00
60	100.00
61	100.00
62	100.00
63	100.00
64	100.00
65	100.00
66	100.00
67	100.00
68	100.00
69	100.00
70	100.00
71	100.00
72	100.00
73	100.00
74	100.00
75	100.00
76	100.00
77	100.00
78	100.00
79	100.00
80	100.00
81	100.00
82	100.00
83	100.00
84	100.00
85	100.00
86	100.00
87	100.00
88	100.00
89	100.00
90	100.00
91	100.00
92	100.00
93	100.00
94	100.00
95	100.00
96	100.00
97	100.00
98	100.00
99	100.00
100	100.00
101	98.10
102	96.19
103	94.29
104	93.33
105	93.33
106	93.33
107	93.33
108	93.33
109	93.33
110	93.33
111	93.33
112	93.33
113	93.33
114	93.33
115	93.33
116	93.33
117	93.33
118	93.33
119	93.33
120	93.33
121	93.33
122	93.33
123	92.38
124	91.43
125	91.43
126	91.43
127	91.43
128	91.43
129	91.43
130	91.43
131	91.43
132	91.43
133	91.43
134	91.43
135	91.43
136	91.43
137	91.43
138	91.43
139	91.43
140	91.43
141	91.43
142	91.43
143	93.33
144	96.19
145	99.05
146	100.00
147	100.00
148	100.00
149	100.00
150	100.00
151	98.10
152	97.14
153	97.14
154	97.14
155	97.14
156	97.14
157	97.14
158	97.14
159	97.14
160	97.14
161	97.14
162	97.14
163	97.14
164	97.14
165	97.14
166	97.14
167	97.14
168	97.14
169	97.14
170	97.14
171	97.14
172	98.10
173	98.10
174	98.10
175	98.10
176	98.10
177	98.10
178	98.10
179	98.10
180	98.10
181	98.10
182	98.10
183	98.10
184	98.10
185	98.10
186	98.10
187	98.10
188	98.10
189	98.10
190	98.10
191	98.10
192	98.10
193	99.05
194	100.00
195	100.00
196	100.00
197	100.00
198	100.00
199	100.00
200	100.00
201	100.00
202	100.00
203	100.00
204	99.05
205	97.14
206	95.24
207	94.29
208	93.33
209	93.33
210	93.33
211	93.33
212	93.33
213	93.33
214	93.33
215	93.33
216	93.33
217	93.33
218	93.33
219	93.33
220	93.33
221	93.33
222	93.33
223	93.33
224	93.33
225	94.29
226	95.24
227	96.19
228	94.29
229	93.33
230	92.38
231	91.43
232	90.48
233	89.52
234	88.57
235	88.57
236	88.57
237	88.57
238	88.57
239	88.57
240	88.57
241	88.57
242	88.57
243	88.57
244	88.57
245	88.57
246	88.57
247	89.52
248	90.48
249	93.33
250	95.24
251	96.19
252	97.14
253	98.10
254	99.05
255	100.00
256	100.00
257	100.00
258	100.00
259	100.00
260	100.00
261	100.00
262	100.00
263	100.00
264	100.00
265	100.00
266	100.00
267	100.00
268	100.00
269	100.00
270	100.00
271	100.00
272	100.00
273	100.00
274	98.10
275	96.19
276	96.19
277	96.19
278	96.19
279	96.19
280	96.19
281	96.19
282	96.19
283	96.19
284	96.19
285	96.19
286	96.19
287	96.19
288	96.19
289	96.19
290	96.19
291	96.19
292	96.19
293	96.19
294	94.29
295	94.29
296	94.29
297	94.29
298	94.29
299	94.29
300	94.29
301	94.29
302	94.29
303	94.29
304	94.29
305	94.29
306	94.29
307	94.29
308	94.29
309	94.29
310	94.29
311	94.29
312	93.33
313	92.38
314	91.43
315	91.43
316	91.43
317	93.33
318	93.33
319	93.33
320	93.33
321	93.33
322	93.33
323	93.33
324	93.33
325	93.33
326	93.33
327	93.33
328	93.33
329	93.33
330	93.33
331	93.33
332	93.33
333	94.29
334	95.24
335	96.19
336	98.10
337	98.10
338	98.10
339	98.10
340	98.10
341	98.10
342	98.10
343	98.10
344	98.10
345	98.10
346	98.10
347	98.10
348	98.10
349	98.10
350	98.10
351	98.10
352	98.10
353	98.10
354	98.10
355	98.10
356	98.10
357	98.10
358	100.00
359	100.00
360	100.00
361	100.00
362	100.00
363	100.00
364	100.00
365	100.00
366	100.00
367	100.00
368	100.00
369	100.00
370	100.00
371	100.00
372	100.00
373	100.00
374	100.00
375	100.00
376	100.00
377	100.00
378	100.00
379	100.00
380	100.00
381	100.00
382	100.00
383	100.00
384	100.00
385	100.00
386	98.10
387	96.19
388	94.29
389	92.38
390	90.48
391	88.57
392	86.67
393	84.76
394	84.76
395	84.76
396	84.76
397	84.76
398	84.76
399	84.76
400	84.76
401	84.76
402	84.76
403	84.76
404	84.76
405	84.76
406	84.76
407	83.81
408	82.86
409	82.86
410	82.86
411	83.81
412	84.76
413	85.71
414	86.67
415	86.67
