## Supplementary material for "A putative origin of insect chemosensory receptors in the last common eukaryotic ancestor": Data S2: reliability.txt

11	60.00
12	60.00
13	60.00
14	60.00
15	60.00
16	60.00
17	60.00
18	60.00
19	60.00
20	60.00
21	60.00
22	60.00
23	60.00
24	60.00
25	60.00
26	60.00
27	60.00
28	60.00
29	60.00
30	60.00
31	60.00
32	60.00
33	60.00
34	60.00
35	60.00
36	60.00
37	60.00
38	60.00
39	60.00
40	60.00
41	60.00
42	60.00
43	60.00
44	60.00
45	60.00
46	60.00
47	60.00
48	60.00
49	60.00
50	60.00
51	60.00
52	60.00
53	60.00
54	60.00
55	60.00
56	60.00
57	60.00
58	60.00
59	60.00
60	60.00
61	60.00
62	60.00
63	60.00
64	60.00
65	60.00
66	60.00
67	60.00
68	60.00
69	60.00
70	60.00
71	60.00
72	60.00
73	60.00
74	60.00
75	60.00
76	60.00
77	60.00
78	60.00
79	60.00
80	60.00
81	60.00
82	60.00
83	60.00
84	60.00
85	60.00
86	60.00
87	60.00
88	60.00
89	60.00
90	60.00
91	60.00
92	60.00
93	60.00
94	60.00
95	60.00
96	60.00
97	60.00
98	60.00
99	60.00
100	60.00
101	60.00
102	60.00
103	60.00
104	60.00
105	60.00
106	60.00
107	60.00
108	60.00
109	60.00
110	60.00
111	60.00
112	60.00
113	60.00
114	60.00
115	60.00
116	60.00
117	60.00
118	60.00
119	60.00
120	60.00
121	60.00
122	60.00
123	60.00
124	60.00
125	60.00
126	60.00
127	60.00
128	60.00
129	60.00
130	60.00
131	60.00
132	60.00
133	60.00
134	60.00
135	60.00
136	60.00
137	60.00
138	60.00
139	60.00
140	60.00
141	60.00
142	60.00
143	60.00
144	60.00
145	60.00
146	60.00
147	60.00
148	60.00
149	60.00
150	60.00
151	60.00
152	60.00
153	60.00
154	60.00
155	60.00
156	60.00
157	60.00
158	60.00
159	60.00
160	60.00
161	60.00
162	60.00
163	60.00
164	60.00
165	60.00
166	60.00
167	60.00
168	60.00
169	60.00
170	60.00
171	60.00
172	60.00
173	60.00
174	60.00
175	60.00
176	59.05
177	58.10
178	57.14
179	56.19
180	55.24
181	54.29
182	53.33
183	52.38
184	51.43
185	50.48
186	49.52
187	48.57
188	47.62
189	46.67
190	45.71
191	44.76
192	43.81
193	42.86
194	41.90
195	41.90
196	41.90
197	42.86
198	44.76
199	44.76
200	46.67
201	49.52
202	52.38
203	55.24
204	58.10
205	60.95
206	63.81
207	66.67
208	69.52
209	72.38
210	75.24
211	78.10
212	80.95
213	83.81
214	86.67
215	89.52
216	91.43
217	93.33
218	95.24
219	96.19
220	97.14
221	96.19
222	95.24
223	94.29
224	93.33
225	92.38
226	91.43
227	90.48
228	89.52
229	86.67
230	84.76
231	83.81
232	82.86
233	81.90
234	81.90
235	81.90
236	81.90
237	81.90
238	81.90
239	81.90
240	81.90
241	83.81
242	85.71
243	86.67
244	87.62
245	88.57
246	89.52
247	90.48
248	90.48
249	91.43
250	92.38
251	91.43
252	89.52
253	87.62
254	85.71
255	83.81
256	81.90
257	80.95
258	80.00
259	79.05
260	78.10
261	77.14
262	76.19
263	75.24
264	75.24
265	75.24
266	75.24
267	75.24
268	75.24
269	76.19
270	76.19
271	78.10
272	80.95
273	83.81
274	86.67
275	89.52
276	91.43
277	93.33
278	94.29
279	95.24
280	94.29
281	93.33
282	92.38
283	91.43
284	92.38
285	92.38
286	92.38
287	92.38
288	92.38
289	92.38
290	92.38
291	92.38
292	92.38
293	92.38
294	92.38
295	92.38
296	92.38
297	92.38
298	92.38
299	92.38
300	92.38
301	92.38
302	92.38
303	92.38
304	92.38
305	90.48
306	88.57
307	87.62
308	87.62
309	87.62
310	87.62
311	87.62
312	87.62
313	87.62
314	87.62
315	87.62
316	87.62
317	87.62
318	87.62
319	87.62
320	87.62
321	87.62
322	89.52
323	91.43
324	93.33
325	95.24
326	97.14
327	98.10
328	98.10
329	96.19
330	95.24
331	94.29
332	93.33
333	92.38
334	91.43
335	90.48
336	89.52
337	89.52
338	89.52
339	89.52
340	89.52
341	89.52
342	89.52
343	89.52
344	89.52
345	89.52
346	89.52
347	89.52
348	90.48
349	91.43
350	93.33
351	92.38
352	91.43
353	90.48
354	90.48
355	90.48
356	90.48
357	90.48
358	90.48
359	90.48
360	90.48
361	90.48
362	90.48
363	90.48
364	90.48
365	90.48
366	90.48
367	90.48
368	90.48
369	90.48
370	90.48
371	90.48
372	92.38
373	94.29
374	96.19
375	97.14
376	98.10
377	99.05
378	100.00
379	100.00
380	100.00
381	100.00
382	100.00
383	100.00
384	100.00
385	100.00
386	100.00
387	100.00
388	100.00
389	100.00
390	100.00
391	100.00
392	100.00
393	100.00
394	100.00
395	98.10
396	96.19
397	95.24
398	95.24
399	95.24
400	95.24
401	95.24
402	95.24
403	95.24
404	95.24
405	95.24
406	95.24
407	95.24
408	95.24
409	95.24
410	95.24
411	95.24
412	95.24
413	95.24
414	95.24
415	95.24
416	97.14
417	99.05
418	97.14
419	95.24
420	93.33
421	93.33
422	93.33
423	93.33
424	93.33
425	93.33
426	92.38
427	91.43
428	89.52
429	87.62
430	87.62
431	87.62
432	87.62
433	87.62
434	87.62
435	87.62
436	87.62
437	87.62
438	87.62
439	90.48
440	92.38
441	94.29
442	94.29
443	94.29
444	94.29
445	94.29
446	94.29
447	95.24
448	96.19
449	95.24
450	94.29
451	94.29
452	94.29
453	94.29
454	94.29
455	94.29
456	94.29
457	94.29
458	94.29
459	94.29
460	94.29
461	94.29
462	94.29
463	94.29
464	94.29
465	94.29
466	94.29
467	94.29
468	94.29
469	94.29
470	97.14
471	100.00
472	100.00
473	100.00
474	100.00
475	100.00
476	100.00
477	100.00
478	100.00
479	98.10
480	96.19
481	94.29
482	92.38
483	89.52
484	86.67
485	83.81
486	80.95
487	78.10
488	75.24
489	72.38
490	69.52
491	66.67
492	63.81
493	60.95
494	57.14
495	55.24
496	52.38
497	49.52
498	46.67
499	44.76
500	45.71
501	46.67
502	47.62
503	48.57
504	46.67
505	49.52
506	52.38
507	55.24
508	58.10
509	60.95
510	62.86
511	65.71
512	68.57
513	71.43
514	74.29
515	78.10
516	80.00
517	82.86
518	85.71
519	88.57
520	90.48
521	91.43
522	92.38
523	93.33
524	92.38
525	95.24
