## Supplementary material for "A putative origin of insect chemosensory receptors in the last common eukaryotic ancestor": Data S2: reliability.txt

11	80.00
12	80.00
13	80.00
14	80.00
15	80.00
16	80.00
17	80.00
18	80.00
19	80.00
20	80.00
21	80.00
22	80.00
23	80.00
24	80.00
25	80.00
26	80.00
27	80.00
28	80.00
29	80.00
30	80.00
31	80.00
32	80.00
33	80.00
34	80.00
35	80.00
36	80.00
37	80.00
38	80.00
39	80.00
40	80.00
41	80.00
42	80.00
43	80.00
44	80.00
45	80.00
46	80.00
47	80.00
48	80.00
49	80.00
50	80.00
51	80.00
52	80.00
53	80.00
54	80.00
55	80.00
56	80.00
57	80.00
58	80.00
59	80.00
60	80.00
61	80.00
62	80.00
63	80.00
64	80.00
65	80.00
66	80.00
67	80.00
68	80.00
69	80.00
70	80.00
71	80.00
72	80.00
73	80.00
74	80.00
75	80.00
76	80.00
77	80.00
78	80.00
79	80.00
80	80.00
81	80.00
82	80.00
83	80.00
84	80.00
85	80.00
86	80.00
87	80.00
88	80.00
89	80.00
90	80.00
91	80.00
92	80.00
93	80.00
94	80.00
95	80.00
96	80.00
97	80.00
98	80.00
99	80.00
100	80.00
101	80.00
102	80.00
103	80.00
104	80.00
105	80.00
106	80.00
107	80.00
108	80.00
109	80.00
110	80.00
111	80.00
112	80.00
113	80.00
114	80.00
115	80.00
116	80.00
117	80.00
118	80.00
119	80.00
120	80.00
121	80.00
122	80.00
123	80.00
124	80.00
125	80.00
126	80.00
127	80.00
128	80.00
129	80.00
130	80.00
131	80.00
132	80.00
133	80.00
134	80.00
135	80.00
136	80.00
137	80.00
138	80.00
139	80.00
140	80.00
141	80.00
142	80.00
143	80.00
144	80.00
145	80.00
146	80.00
147	80.00
148	80.00
149	80.00
150	80.00
151	80.00
152	80.00
153	80.00
154	80.00
155	80.00
156	80.00
157	80.00
158	80.00
159	80.00
160	80.00
161	80.00
162	80.00
163	80.00
164	80.00
165	80.95
166	80.00
167	80.95
168	81.90
169	82.86
170	83.81
171	84.76
172	85.71
173	86.67
174	87.62
175	88.57
176	89.52
177	90.48
178	91.43
179	92.38
180	93.33
181	94.29
182	95.24
183	96.19
184	97.14
185	98.10
186	98.10
187	98.10
188	97.14
189	97.14
190	97.14
191	97.14
192	97.14
193	97.14
194	97.14
195	97.14
196	97.14
197	95.24
198	93.33
199	91.43
200	90.48
201	89.52
202	89.52
203	89.52
204	89.52
205	89.52
206	89.52
207	89.52
208	91.43
209	92.38
210	92.38
211	92.38
212	92.38
213	92.38
214	92.38
215	92.38
216	92.38
217	92.38
218	92.38
219	92.38
220	91.43
221	89.52
222	88.57
223	87.62
224	86.67
225	86.67
226	86.67
227	86.67
228	86.67
229	86.67
230	86.67
231	86.67
232	86.67
233	86.67
234	86.67
235	86.67
236	86.67
237	86.67
238	86.67
239	88.57
240	90.48
241	93.33
242	96.19
243	98.10
244	99.05
245	100.00
246	100.00
247	100.00
248	98.10
249	97.14
250	97.14
251	97.14
252	97.14
253	97.14
254	97.14
255	97.14
256	97.14
257	97.14
258	97.14
259	97.14
260	97.14
261	97.14
262	97.14
263	97.14
264	97.14
265	97.14
266	97.14
267	97.14
268	97.14
269	99.05
270	97.14
271	95.24
272	94.29
273	93.33
274	92.38
275	92.38
276	92.38
277	92.38
278	92.38
279	92.38
280	92.38
281	92.38
282	92.38
283	92.38
284	92.38
285	92.38
286	92.38
287	92.38
288	92.38
289	92.38
290	92.38
291	95.24
292	97.14
293	98.10
294	98.10
295	98.10
296	97.14
297	96.19
298	95.24
299	94.29
300	93.33
301	92.38
302	91.43
303	90.48
304	90.48
305	90.48
306	90.48
307	90.48
308	90.48
309	90.48
310	90.48
311	90.48
312	90.48
313	90.48
314	90.48
315	91.43
316	92.38
317	93.33
318	94.29
319	94.29
320	93.33
321	93.33
322	93.33
323	93.33
324	93.33
325	93.33
326	93.33
327	93.33
328	93.33
329	93.33
330	93.33
331	93.33
332	93.33
333	93.33
334	93.33
335	93.33
336	93.33
337	93.33
338	93.33
339	93.33
340	94.29
341	96.19
342	97.14
343	98.10
344	99.05
345	100.00
346	100.00
347	100.00
348	100.00
349	100.00
350	100.00
351	100.00
352	100.00
353	100.00
354	100.00
355	100.00
356	100.00
357	100.00
358	100.00
359	100.00
360	100.00
361	100.00
362	99.05
363	97.14
364	94.29
365	94.29
366	94.29
367	94.29
368	94.29
369	94.29
370	94.29
371	94.29
372	94.29
373	94.29
374	94.29
375	94.29
376	94.29
377	94.29
378	94.29
379	94.29
380	94.29
381	94.29
382	94.29
383	94.29
384	95.24
385	97.14
386	95.24
387	94.29
388	93.33
389	93.33
390	93.33
391	93.33
392	93.33
393	93.33
394	92.38
395	91.43
396	90.48
397	89.52
398	89.52
399	89.52
400	89.52
401	89.52
402	89.52
403	89.52
404	90.48
405	91.43
406	92.38
407	94.29
408	95.24
409	96.19
410	96.19
411	96.19
412	96.19
413	96.19
414	96.19
415	94.29
416	92.38
417	92.38
418	92.38
419	92.38
420	92.38
421	92.38
422	92.38
423	92.38
424	92.38
425	92.38
426	92.38
427	92.38
428	92.38
429	92.38
430	92.38
431	92.38
432	92.38
433	92.38
434	92.38
435	92.38
436	95.24
437	98.10
438	99.05
439	100.00
440	100.00
441	100.00
442	100.00
443	100.00
444	100.00
445	100.00
446	100.00
447	100.00
448	100.00
449	100.00
450	100.00
451	100.00
452	100.00
453	100.00
454	100.00
455	100.00
456	100.00
457	100.00
458	100.00
459	100.00
460	100.00
461	100.00
462	100.00
463	100.00
464	100.00
465	100.00
466	100.00
467	100.00
468	99.05
469	97.14
470	94.29
471	93.33
472	92.38
473	92.38
474	92.38
475	92.38
476	92.38
477	92.38
478	92.38
479	92.38
480	92.38
481	92.38
482	92.38
483	92.38
484	92.38
485	92.38
486	92.38
487	92.38
488	92.38
489	93.33
490	94.29
491	95.24
492	95.24
493	95.24
