## Supplementary material for "A putative origin of insect chemosensory receptors in the last common eukaryotic ancestor": Data S2: reliability.txt

11	100.00
12	100.00
13	100.00
14	100.00
15	100.00
16	100.00
17	100.00
18	100.00
19	100.00
20	100.00
21	100.00
22	100.00
23	100.00
24	100.00
25	100.00
26	100.00
27	100.00
28	100.00
29	100.00
30	100.00
31	100.00
32	100.00
33	100.00
34	100.00
35	100.00
36	100.00
37	100.00
38	100.00
39	100.00
40	100.00
41	100.00
42	100.00
43	100.00
44	100.00
45	100.00
46	100.00
47	100.00
48	100.00
49	100.00
50	100.00
51	100.00
52	100.00
53	100.00
54	100.00
55	100.00
56	100.00
57	100.00
58	100.00
59	100.00
60	100.00
61	100.00
62	100.00
63	100.00
64	100.00
65	100.00
66	100.00
67	100.00
68	100.00
69	100.00
70	100.00
71	100.00
72	98.10
73	96.19
74	94.29
75	92.38
76	92.38
77	92.38
78	92.38
79	92.38
80	92.38
81	92.38
82	92.38
83	92.38
84	92.38
85	92.38
86	92.38
87	92.38
88	92.38
89	92.38
90	92.38
91	92.38
92	92.38
93	92.38
94	91.43
95	92.38
96	93.33
97	93.33
98	93.33
99	93.33
100	92.38
101	90.48
102	90.48
103	90.48
104	90.48
105	90.48
106	90.48
107	90.48
108	90.48
109	90.48
110	90.48
111	90.48
112	90.48
113	90.48
114	92.38
115	95.24
116	96.19
117	97.14
118	97.14
119	97.14
120	97.14
121	98.10
122	97.14
123	96.19
124	96.19
125	96.19
126	96.19
127	96.19
128	96.19
129	96.19
130	96.19
131	96.19
132	96.19
133	96.19
134	96.19
135	96.19
136	96.19
137	96.19
138	96.19
139	96.19
140	96.19
141	96.19
142	96.19
143	99.05
144	100.00
145	100.00
146	100.00
147	100.00
148	100.00
149	100.00
150	100.00
151	100.00
152	100.00
153	100.00
154	100.00
155	100.00
156	100.00
157	100.00
158	100.00
159	100.00
160	100.00
161	100.00
162	100.00
163	100.00
164	100.00
165	100.00
166	100.00
167	100.00
168	100.00
169	100.00
170	100.00
171	100.00
172	100.00
173	100.00
174	100.00
175	100.00
176	100.00
177	100.00
178	100.00
179	100.00
180	100.00
181	100.00
182	100.00
183	100.00
184	100.00
185	100.00
186	100.00
187	98.10
188	96.19
189	96.19
190	96.19
191	96.19
192	96.19
193	96.19
194	96.19
195	96.19
196	96.19
197	96.19
198	96.19
199	96.19
200	96.19
201	96.19
202	96.19
203	96.19
204	96.19
205	96.19
206	96.19
207	96.19
208	96.19
209	95.24
210	95.24
211	95.24
212	95.24
213	95.24
214	95.24
215	95.24
216	95.24
217	95.24
218	95.24
219	95.24
220	95.24
221	95.24
222	95.24
223	95.24
224	95.24
225	95.24
226	95.24
227	95.24
228	95.24
229	97.14
230	100.00
231	100.00
232	98.10
233	96.19
234	94.29
235	92.38
236	90.48
237	88.57
238	87.62
239	86.67
240	86.67
241	86.67
242	86.67
243	86.67
244	86.67
245	86.67
246	86.67
247	86.67
248	86.67
249	86.67
250	86.67
251	86.67
252	86.67
253	88.57
254	90.48
255	92.38
256	94.29
257	95.24
258	95.24
259	95.24
260	95.24
261	95.24
262	95.24
263	95.24
264	95.24
265	95.24
266	95.24
267	95.24
268	95.24
269	95.24
270	95.24
271	95.24
272	95.24
273	95.24
274	95.24
275	95.24
276	95.24
277	95.24
278	96.19
279	98.10
280	99.05
281	100.00
282	100.00
283	100.00
284	100.00
285	100.00
286	100.00
287	100.00
288	100.00
289	100.00
290	100.00
291	100.00
292	100.00
293	100.00
294	100.00
295	100.00
296	100.00
297	99.05
298	97.14
299	94.29
300	91.43
301	89.52
302	87.62
303	85.71
304	83.81
305	81.90
306	80.00
307	78.10
308	76.19
309	74.29
310	72.38
311	70.48
312	68.57
313	66.67
314	64.76
315	62.86
316	60.95
317	59.05
318	58.10
319	58.10
320	58.10
321	58.10
322	58.10
323	58.10
324	58.10
325	58.10
326	58.10
327	58.10
328	58.10
329	58.10
330	58.10
331	58.10
332	58.10
333	58.10
334	58.10
335	58.10
336	60.00
337	61.90
338	63.81
339	65.71
340	67.62
341	70.48
342	73.33
343	75.24
344	77.14
345	79.05
346	80.95
347	82.86
348	84.76
349	86.67
350	88.57
351	90.48
352	92.38
353	94.29
354	94.29
355	94.29
356	94.29
357	92.38
358	90.48
359	88.57
360	86.67
361	84.76
362	82.86
363	80.95
364	79.05
365	77.14
366	75.24
367	73.33
368	71.43
369	69.52
370	67.62
371	65.71
372	63.81
373	61.90
374	60.00
375	60.00
376	60.00
377	60.00
378	60.00
379	60.00
380	60.00
381	60.00
382	60.00
383	60.00
384	60.00
385	60.00
386	60.00
387	60.00
388	60.00
389	60.00
390	60.00
391	60.00
392	60.00
393	60.00
394	60.00
395	60.00
396	60.00
397	60.00
398	60.00
399	60.00
400	60.00
401	59.05
402	57.14
403	59.05
404	60.95
405	62.86
406	64.76
407	66.67
408	68.57
409	70.48
410	72.38
411	74.29
412	76.19
413	78.10
414	80.00
415	81.90
416	83.81
417	85.71
418	87.62
419	89.52
420	91.43
421	93.33
422	94.29
423	96.19
424	94.29
425	92.38
426	90.48
427	88.57
428	86.67
429	84.76
