## Supplementary material for "A putative origin of insect chemosensory receptors in the last common eukaryotic ancestor": Data S2: reliability.txt

11	100.00
12	100.00
13	100.00
14	100.00
15	100.00
16	100.00
17	100.00
18	100.00
19	100.00
20	100.00
21	100.00
22	100.00
23	100.00
24	100.00
25	100.00
26	100.00
27	100.00
28	100.00
29	100.00
30	100.00
31	100.00
32	100.00
33	100.00
34	100.00
35	100.00
36	100.00
37	100.00
38	100.00
39	100.00
40	100.00
41	100.00
42	100.00
43	100.00
44	100.00
45	100.00
46	100.00
47	100.00
48	100.00
49	100.00
50	100.00
51	100.00
52	98.10
53	97.14
54	96.19
55	96.19
56	96.19
57	96.19
58	96.19
59	96.19
60	96.19
61	96.19
62	96.19
63	96.19
64	96.19
65	96.19
66	96.19
67	96.19
68	96.19
69	96.19
70	96.19
71	96.19
72	96.19
73	95.24
74	93.33
75	93.33
76	93.33
77	93.33
78	93.33
79	93.33
80	92.38
81	92.38
82	92.38
83	92.38
84	92.38
85	92.38
86	92.38
87	92.38
88	92.38
89	92.38
90	92.38
91	92.38
92	92.38
93	92.38
94	95.24
95	98.10
96	99.05
97	99.05
98	99.05
99	99.05
100	99.05
101	100.00
102	98.10
103	97.14
104	96.19
105	96.19
106	96.19
107	96.19
108	96.19
109	96.19
110	96.19
111	96.19
112	96.19
113	96.19
114	96.19
115	96.19
116	96.19
117	96.19
118	96.19
119	96.19
120	96.19
121	96.19
122	96.19
123	98.10
124	99.05
125	100.00
126	100.00
127	100.00
128	100.00
129	100.00
130	100.00
131	100.00
132	98.10
133	96.19
134	96.19
135	96.19
136	96.19
137	96.19
138	96.19
139	96.19
140	96.19
141	96.19
142	96.19
143	96.19
144	96.19
145	96.19
146	96.19
147	96.19
148	96.19
149	96.19
150	96.19
151	96.19
152	96.19
153	96.19
154	96.19
155	95.24
156	94.29
157	93.33
158	93.33
159	93.33
160	93.33
161	93.33
162	93.33
163	93.33
164	93.33
165	93.33
166	93.33
167	93.33
168	93.33
169	93.33
170	93.33
171	93.33
172	93.33
173	93.33
174	95.24
175	97.14
176	98.10
177	97.14
178	96.19
179	93.33
180	90.48
181	90.48
182	90.48
183	90.48
184	90.48
185	90.48
186	90.48
187	90.48
188	90.48
189	90.48
190	90.48
191	90.48
192	90.48
193	90.48
194	90.48
195	90.48
196	90.48
197	90.48
198	91.43
199	92.38
200	94.29
201	96.19
202	94.29
203	94.29
204	94.29
205	94.29
206	94.29
207	94.29
208	94.29
209	94.29
210	94.29
211	94.29
212	94.29
213	94.29
214	94.29
215	94.29
216	94.29
217	94.29
218	94.29
219	95.24
220	96.19
221	97.14
222	98.10
223	100.00
224	100.00
225	100.00
226	100.00
227	100.00
228	100.00
229	100.00
230	100.00
231	100.00
232	100.00
233	100.00
234	100.00
235	100.00
236	100.00
237	100.00
238	100.00
239	100.00
240	100.00
241	100.00
242	100.00
243	100.00
244	98.10
245	96.19
246	96.19
247	96.19
248	96.19
249	96.19
250	96.19
251	96.19
252	96.19
253	96.19
254	96.19
255	96.19
256	96.19
257	96.19
258	96.19
259	96.19
260	96.19
261	96.19
262	96.19
263	96.19
264	94.29
265	94.29
266	94.29
267	94.29
268	94.29
269	94.29
270	94.29
271	94.29
272	94.29
273	94.29
274	94.29
275	94.29
276	94.29
277	94.29
278	94.29
279	94.29
280	94.29
281	94.29
282	93.33
283	92.38
284	92.38
285	94.29
286	96.19
287	98.10
288	98.10
289	98.10
290	98.10
291	98.10
292	98.10
293	98.10
294	98.10
295	98.10
296	98.10
297	98.10
298	98.10
299	98.10
300	98.10
301	98.10
302	98.10
303	97.14
304	98.10
305	98.10
306	98.10
307	98.10
308	98.10
309	98.10
310	98.10
311	98.10
312	98.10
313	98.10
314	98.10
315	98.10
316	98.10
317	98.10
318	98.10
319	98.10
320	98.10
321	98.10
322	98.10
323	98.10
324	99.05
325	98.10
326	97.14
327	96.19
328	95.24
329	94.29
330	93.33
331	92.38
332	91.43
333	90.48
334	89.52
335	88.57
336	87.62
337	86.67
338	85.71
339	84.76
340	83.81
341	82.86
342	80.95
343	79.05
344	77.14
345	76.19
346	75.24
347	74.29
348	72.38
349	71.43
350	70.48
351	71.43
352	72.38
353	73.33
354	74.29
355	75.24
356	76.19
357	77.14
358	78.10
359	79.05
360	80.00
361	80.95
362	81.90
363	83.81
364	85.71
365	87.62
366	89.52
367	91.43
368	93.33
369	95.24
370	94.29
371	93.33
372	92.38
