## Supplementary material for "A putative origin of insect chemosensory receptors in the last common eukaryotic ancestor": Data S2: reliability.txt

11	80.00
12	80.00
13	79.05
14	79.05
15	79.05
16	79.05
17	80.00
18	80.95
19	81.90
20	82.86
21	83.81
22	84.76
23	85.71
24	86.67
25	87.62
26	88.57
27	89.52
28	90.48
29	91.43
30	92.38
31	93.33
32	94.29
33	95.24
34	94.29
35	94.29
36	94.29
37	94.29
38	93.33
39	92.38
40	91.43
41	90.48
42	89.52
43	88.57
44	88.57
45	88.57
46	88.57
47	88.57
48	88.57
49	88.57
50	88.57
51	88.57
52	88.57
53	88.57
54	88.57
55	91.43
56	92.38
57	93.33
58	94.29
59	95.24
60	96.19
61	97.14
62	98.10
63	99.05
64	100.00
65	98.10
66	96.19
67	94.29
68	93.33
69	92.38
70	90.48
71	88.57
72	86.67
73	84.76
74	82.86
75	80.95
76	79.05
77	77.14
78	75.24
79	73.33
80	71.43
81	69.52
82	67.62
83	65.71
84	63.81
85	61.90
86	61.90
87	61.90
88	61.90
89	60.95
90	60.00
91	60.00
92	60.00
93	60.00
94	59.05
95	60.00
96	61.90
97	63.81
98	65.71
99	67.62
100	69.52
101	71.43
102	73.33
103	75.24
104	77.14
105	79.05
106	80.95
107	82.86
108	84.76
109	86.67
110	88.57
111	90.48
112	92.38
113	94.29
114	96.19
115	98.10
116	96.19
117	94.29
118	92.38
119	90.48
120	88.57
121	86.67
122	81.90
123	77.14
124	72.38
125	67.62
126	62.86
127	58.10
128	53.33
129	48.57
130	43.81
131	39.05
132	34.29
133	29.52
134	26.67
135	25.71
136	26.67
137	29.52
138	31.43
139	33.33
140	35.24
141	37.14
142	39.05
143	39.05
144	43.81
145	48.57
146	53.33
147	58.10
148	62.86
149	65.71
150	70.48
151	75.24
152	80.00
153	84.76
154	89.52
155	92.38
156	92.38
157	91.43
158	90.48
159	89.52
160	88.57
161	87.62
162	84.76
163	81.90
164	83.81
165	82.86
166	81.90
167	80.95
168	80.00
169	79.05
170	80.00
171	79.05
172	78.10
173	77.14
174	76.19
175	75.24
176	74.29
177	74.29
178	74.29
179	74.29
180	74.29
181	74.29
182	74.29
183	76.19
184	78.10
185	80.00
186	80.00
187	80.00
188	80.00
189	80.00
190	80.00
191	80.00
192	80.00
193	80.00
194	80.00
195	80.00
196	80.00
197	80.00
198	80.00
199	80.00
200	80.00
201	80.00
202	80.00
203	80.00
204	80.00
205	80.00
206	80.00
207	80.95
208	81.90
209	82.86
210	83.81
211	84.76
212	85.71
213	86.67
214	87.62
215	88.57
216	89.52
217	90.48
218	91.43
219	92.38
220	93.33
221	94.29
222	95.24
223	96.19
224	95.24
225	94.29
226	93.33
227	92.38
228	91.43
229	90.48
230	89.52
231	88.57
232	87.62
233	86.67
234	85.71
235	84.76
236	83.81
237	82.86
238	81.90
239	81.90
240	81.90
241	81.90
242	81.90
243	81.90
244	81.90
245	83.81
246	85.71
247	87.62
248	89.52
249	90.48
250	91.43
251	92.38
252	93.33
253	94.29
254	95.24
255	96.19
256	97.14
257	98.10
258	99.05
259	100.00
260	99.05
261	98.10
262	97.14
263	96.19
264	95.24
265	94.29
266	93.33
267	92.38
268	91.43
269	90.48
270	89.52
271	88.57
272	87.62
273	85.71
274	83.81
275	81.90
276	80.00
277	78.10
278	76.19
279	74.29
280	72.38
281	71.43
282	70.48
283	69.52
284	68.57
285	67.62
286	66.67
287	65.71
288	64.76
289	63.81
290	62.86
291	61.90
292	60.95
293	60.00
294	60.00
295	60.00
296	60.00
297	60.00
298	60.00
299	60.00
300	60.00
301	60.00
302	60.00
303	60.00
304	60.00
305	60.00
306	60.00
307	60.00
308	61.90
309	63.81
310	65.71
311	67.62
312	69.52
313	71.43
314	73.33
315	75.24
316	77.14
317	79.05
318	80.95
319	82.86
320	84.76
321	86.67
322	88.57
323	90.48
324	92.38
325	94.29
326	95.24
327	95.24
328	95.24
329	93.33
