## Supplementary material for "A putative origin of insect chemosensory receptors in the last common eukaryotic ancestor": Data S2: reliability.txt

11	60.00
12	60.00
13	60.00
14	60.00
15	60.00
16	60.00
17	60.00
18	60.00
19	60.00
20	60.00
21	60.00
22	60.00
23	60.00
24	60.00
25	60.00
26	60.00
27	60.00
28	60.00
29	60.00
30	60.00
31	60.00
32	60.00
33	60.00
34	60.00
35	60.00
36	60.00
37	60.00
38	60.00
39	60.00
40	60.00
41	60.00
42	60.00
43	60.00
44	60.00
45	60.00
46	60.00
47	60.00
48	60.00
49	60.00
50	60.00
51	60.00
52	60.00
53	60.00
54	60.00
55	60.00
56	60.00
57	60.00
58	60.00
59	60.00
60	60.00
61	60.00
62	60.00
63	60.00
64	60.00
65	60.00
66	60.00
67	60.00
68	60.00
69	60.00
70	60.00
71	60.00
72	60.00
73	60.00
74	60.00
75	60.00
76	60.00
77	60.00
78	60.00
79	60.00
80	59.05
81	58.10
82	57.14
83	56.19
84	54.29
85	52.38
86	50.48
87	48.57
88	46.67
89	44.76
90	42.86
91	40.95
92	39.05
93	37.14
94	35.24
95	33.33
96	31.43
97	29.52
98	27.62
99	25.71
100	23.81
101	26.67
102	29.52
103	32.38
104	35.24
105	38.10
106	41.90
107	45.71
108	49.52
109	53.33
110	57.14
111	60.00
112	63.81
113	67.62
114	70.48
115	73.33
116	76.19
117	79.05
118	81.90
119	84.76
120	87.62
121	90.48
122	87.62
123	84.76
124	81.90
125	79.05
126	77.14
127	76.19
128	75.24
129	73.33
130	71.43
131	69.52
132	69.52
133	69.52
134	69.52
135	70.48
136	71.43
137	72.38
138	73.33
139	74.29
140	75.24
141	76.19
142	77.14
143	80.00
144	82.86
145	85.71
146	88.57
147	91.43
148	92.38
149	92.38
150	93.33
151	94.29
152	94.29
153	94.29
154	93.33
155	92.38
156	91.43
157	90.48
158	89.52
159	88.57
160	87.62
161	86.67
162	85.71
163	84.76
164	83.81
165	82.86
166	81.90
167	80.95
168	80.00
169	79.05
170	79.05
171	79.05
172	79.05
173	80.00
174	80.00
175	80.00
176	80.00
177	80.00
178	80.00
179	80.00
180	80.00
181	80.00
182	79.05
183	79.05
184	79.05
185	79.05
186	80.00
187	80.95
188	81.90
189	82.86
190	83.81
191	84.76
192	85.71
193	86.67
194	87.62
195	88.57
196	89.52
197	90.48
198	91.43
199	92.38
200	93.33
201	94.29
202	95.24
203	97.14
204	95.24
205	94.29
206	93.33
207	92.38
208	91.43
209	90.48
210	89.52
211	88.57
212	87.62
213	86.67
214	85.71
215	84.76
216	83.81
217	82.86
218	81.90
219	80.95
220	79.05
221	77.14
222	75.24
223	73.33
224	71.43
225	71.43
226	73.33
227	75.24
228	76.19
229	77.14
230	78.10
231	79.05
232	80.00
233	80.95
234	81.90
235	82.86
236	82.86
237	83.81
238	84.76
239	85.71
240	86.67
241	88.57
242	90.48
243	92.38
244	94.29
245	96.19
246	98.10
247	96.19
248	94.29
249	92.38
250	91.43
251	90.48
252	90.48
253	90.48
254	90.48
255	90.48
256	90.48
257	91.43
258	91.43
259	91.43
260	91.43
261	91.43
262	91.43
263	91.43
264	91.43
265	91.43
266	91.43
267	92.38
268	94.29
269	96.19
270	98.10
271	99.05
272	100.00
273	100.00
274	100.00
275	100.00
276	100.00
277	100.00
278	100.00
279	100.00
280	100.00
281	100.00
282	100.00
283	100.00
284	100.00
285	100.00
286	100.00
287	100.00
288	99.05
289	99.05
290	99.05
291	99.05
292	99.05
293	99.05
294	99.05
295	99.05
296	99.05
297	99.05
298	99.05
299	99.05
300	99.05
301	99.05
302	99.05
303	99.05
304	99.05
305	99.05
306	99.05
307	99.05
308	99.05
309	98.10
310	97.14
311	96.19
312	96.19
313	96.19
314	96.19
315	96.19
316	96.19
317	96.19
318	96.19
319	96.19
320	96.19
321	96.19
322	96.19
323	96.19
324	96.19
325	96.19
326	96.19
327	96.19
328	96.19
329	96.19
330	98.10
331	99.05
332	100.00
333	100.00
334	100.00
335	100.00
336	100.00
337	100.00
338	100.00
339	100.00
340	100.00
341	100.00
342	100.00
343	100.00
344	100.00
345	99.05
346	99.05
347	99.05
348	99.05
349	99.05
350	99.05
351	99.05
352	99.05
353	99.05
354	99.05
355	98.10
356	96.19
357	94.29
358	92.38
359	90.48
360	88.57
361	86.67
362	84.76
363	82.86
364	80.95
365	79.05
366	78.10
367	76.19
368	74.29
369	72.38
370	70.48
371	68.57
372	66.67
373	64.76
374	62.86
375	60.95
376	60.00
377	60.00
378	60.00
379	60.00
380	60.00
381	60.00
382	60.00
383	60.00
384	60.00
385	60.00
386	60.00
387	60.00
388	60.00
389	60.00
390	60.00
391	60.00
392	60.00
393	61.90
394	63.81
395	65.71
396	67.62
397	69.52
398	71.43
399	73.33
400	75.24
401	77.14
402	79.05
403	80.95
404	82.86
405	84.76
406	86.67
407	88.57
408	90.48
409	92.38
410	94.29
411	94.29
412	92.38
413	90.48
414	88.57
